# Low-frequency hearing thresholds improve as high-frequency hearing sensitivity deteriorates between young adulthood and middle age in normally hearing people

**DOI:** 10.1101/2024.03.06.583598

**Authors:** Tatiana Izmaylova, Jaime A. Undurraga, Paul F. Sowman

## Abstract

Hearing sensitivity changes throughout a person’s lifetime. This work aimed to describe changes in pure-tone audiometric (PTA) thresholds that occur in the transition from young adulthood to middle age in 121 adults with normal or nearly normal hearing. Results showed that older people had worse high-frequency (4000-8000 Hz) thresholds and better low-frequency (125-500 Hz) thresholds than younger individuals, suggesting that hearing sensitivity in the low-frequency range may improve with age. The improvement of low-frequency thresholds may be part of a central compensation for age-related deterioration of high-frequency hearing sensitivity. Further investigation of age-related changes in low-frequency hearing sensitivity is needed to confirm our findings.
