## Supplementary material for "Low-frequency hearing thresholds improve as high-frequency hearing sensitivity deteriorates between young adulthood and middle age in normally hearing people": Hearing Thresholds Data File

### Sheet: Sheet1
Participant_ID	Gender	Age	F125_Hz	F250_Hz	F500_Hz	F1000_Hz	F2000_Hz	F4000_Hz	F8000_Hz
P001	Female	27	0	-2.5	0	0	0	-5	0
P002	Female	39	0	-5	0	0	-2.5	0	20
P003	Male	25	10	5	5	5	5	7.5	15
P004	Female	28	5	5	7.5	7.5	5	0	2.5
P005	Female	47	5	2.5	0	0	0	15	22.5
P006	Female	25	0	-2.5	0	2.5	2.5	0	2.5
P007	Female	33	0	2.5	2.5	2.5	10	15	12.5
P008	Female	25	5	5	2.5	0	2.5	2.5	5
P009	Male	31	7.5	5	0	-2.5	5	-2.5	0
P010	Female	30	5	10	15	10	-2.5	7.5	15
P011	Male	28	10	5	0	0	2.5	2.5	7.5
P012	Female	27	5	2.5	0	5	5	-2.5	2.5
P013	Male	28	0	0	5	0	5	7.5	5
P014	Female	27	0	2.5	5	5	5	7.5	0
P015	Female	29	10	10	10	7.5	5	10	15
P016	Female	26	10	2.5	2.5	5	-2.5	-2.5	5
P017	Female	25	7.5	12.5	10	10	20	15	12.5
P018	Female	22	5	2.5	5	5	7.5	-2.5	0
P019	Female	24	2.5	0	0	0	5	-5	7.5
P020	Female	33	5	2.5	5	12.5	2.5	7.5	0
P021	Female	53	12.5	10	10	17.5	17.5	25	55
P022	Male	30	7.5	0	0	0	10	12.5	7.5
P023	Male	32	10	5	0	2.5	0	5	2.5
P024	Female	44	0	0	2.5	7.5	10	10	7.5
P025	Male	21	10	10	10	10	7.5	12.5	7.5
P026	Female	18	5	5	5	0	5	17.5	17.5
P027	Female	18	15	12.5	10	5	5	0	25
P028	Male	21	12.5	10	7.5	7.5	2.5	0	25
P029	Male	28	10	5	0	0	2.5	2.5	7.5
P030	Male	21	10	7.5	2.5	0	-2.5	12.5	7.5
P031	Female	31	5	0	2.5	2.5	17.5	22.5	12.5
P032	Male	36	15	10	10	5	5	5	5
P033	Male	31	5	5	0	0	5	7.5	5
P034	Male	36	2.5	5	7.5	12.5	20	20	25
P035	Male	47	10	5	2.5	2.5	5	10	12.5
P036	Male	44	7.5	10	5	2.5	7.5	2.5	7.5
P037	Female	37	7.5	2.5	2.5	5	2.5	0	10
P038	Male	28	12.5	10	10	10	10	2.5	-2.5
P039	Male	29	2.5	0	0	7.5	5	10	15
P040	Female	32	5	2.5	5	12.5	2.5	7.5	0
P041	Male	34	7.5	0	0	2.5	2.5	10	2.5
P042	Male	35	5	-2.5	0	2.5	10	10	17.5
P043	Female	38	5	5	7.5	2.5	7.5	-5	10
P044	Male	39	5	0	0	0	-2.5	12.5	10
P045	Female	35	10	7.5	7.5	5	5	22.5	22.5
P046	Female	31	2.5	0	2.5	7.5	2.5	5	2.5
P047	Female	30	10	10	7.5	7.5	12.5	0	0
P048	Female	38	10	2.5	5	10	7.5	5	2.5
P049	Male	43	7.5	7.5	7.5	10	15	12.5	15
P050	Male	25	10	7.5	12.5	7.5	10	7.5	17.5
P051	Female	34	5	5	5	0	5	7.5	10
P052	Male	44	0	2.5	12.5	5	0	7.5	12.5
P053	Male	31	7.5	5	0	-2.5	5	-2.5	0
P054	Male	25	7.5	2.5	0	0	-2.5	-2.5	0
P055	Male	43	7.5	2.5	0	0	-2.5	-2.5	0
P056	Male	26	-2.5	0	-2.5	5	0	5	10
P057	Male	31	0	2.5	5	-2.5	2.5	17.5	12.5
P058	Male	27	2.5	2.5	5	-2.5	-5	12.5	15
P059	Female	25	7.5	5	2.5	2.5	5	0	-2.5
P060	Female	38	10	0	5	-2.5	-2.5	-7.5	7.5
P061	Male	20	12.5	12.5	10	5	7.5	-10	2.5
P062	Female	18	12.5	10	7.5	2.5	5	2.5	0
P063	Female	18	7.5	5	5	-2.5	-5	-2.5	2.5
P064	Female	20	10	10	7.5	7.5	0	5	0
P065	Male	23	10	7.5	5	5	5	2.5	0
P066	Male	21	10	7.5	7.5	7.5	2.5	0	17.5
P067	Male	19	15	12.5	10	7.5	5	5	7.5
P068	Male	23	7.5	5	2.5	5	-2.5	20	12.5
P069	Female	19	15	10	10	5	7.5	5	15
P070	Male	18	5	10	10	5	10	-5	2.5
P071	Male	22	20	17.5	12.5	5	15	27.5	30
P072	Male	19	10	0	7.5	10	7.5	0	15
P073	Male	21	7.5	0	5	2.5	7.5	7.5	22.5
P074	Male	22	10	5	0	5	12.5	10	7.5
P075	Female	20	10	2.5	0	0	5	2.5	12.5
P076	Female	20	17.5	20	7.5	2.5	5	-5	17.5
P077	Female	19	12.5	12.5	12.5	7.5	17.5	7.5	15
P078	Male	23	10	5	0	2.5	5	0	0
P079	Female	20	12.5	12.5	17.5	17.5	12.5	17.5	0
P080	Male	19	15	7.5	7.5	12.5	15	5	15
P081	Male	26	7.5	7.5	2.5	-2.5	2.5	10	5
P082	Female	19	15	15	10	10	-5	-5	-5
P083	Female	18	15	17.5	15	7.5	5	7.5	20
P084	Male	18	15	10	7.5	5	7.5	0	2.5
P085	Female	22	12.5	7.5	5	5	5	2.5	5
P086	Male	18	5	5	10	2.5	2.5	2.5	7.5
P087	Male	18	7.5	5	2.5	-2.5	-2.5	-2.5	0
P088	Male	20	12.5	7.5	7.5	5	5	0	5
P089	Female	21	25	22.5	17.5	5	12.5	5	7.5
P090	Male	22	15	7.5	5	2.5	5	2.5	-2.5
P091	Male	20	15	12.5	10	5	2.5	7.5	2.5
P092	Male	19	15	15	10	7.5	5	7.5	2.5
P093	Male	20	22.5	20	10	10	7.5	7.5	15
P094	Female	19	15	7.5	0	7.5	5	0	0
P095	Female	19	12.5	12.5	10	7.5	2.5	5	10
P096	Female	19	10	10	5	5	0	10	10
P097	Female	28	10	5	2.5	0	0	2.5	10
P098	Female	18	5	2.5	2.5	0	2.5	7.5	2.5
P099	Female	19	20	15	10	10	5	5	0
P100	Female	21	5	0	-2.5	0	2.5	2.5	7.5
P101	Female	20	10	12.5	7.5	10	5	7.5	2.5
P102	Female	18	7.5	5	0	0	-2.5	2.5	7.5
P103	Female	26	10	7.5	5	0	2.5	-2.5	0
P104	Female	21	5	0	0	-2.5	2.5	-2.5	27.5
P105	Male	29	15	17.5	17.5	10	12.5	7.5	5
P106	Male	19	12.5	12.5	10	5	2.5	2.5	5
P107	Female	29	10	7.5	0	-2.5	0	-2.5	12.5
P108	Male	27	10	5	0	0	2.5	2.5	7.5
P109	Female	32	20	17.5	7.5	2.5	0	15	10
P110	Female	34	7.5	5	2.5	10	7.5	17.5	7.5
P111	Female	39	10	0	5	2.5	10	-2.5	0
P112	Female	38	7.5	2.5	0	2.5	0	0	15
P113	Female	37	12.5	7.5	10	5	5	10	32.5
P114	Male	19	10	10	2.5	10	0	5	5
P115	Male	25	10	12.5	2.5	10	7.5	5	10
P116	Male	18	5	5	0	0	2.5	0	0
P117	Male	47	7.5	5	2.5	7.5	17.5	12.5	25
P118	Male	18	12.5	12.5	10	7.5	10	2.5	20
P119	Male	18	2.5	0	-2.5	-2.5	5	-7.5	2.5
P120	Male	19	5	10	10	2.5	5	0	2.5
P121	Male	18	0	0	0	-2.5	-2.5	5	7.5
